# Conserved catalytic activity of animal TIR domains functions in TLR4 signaling

**DOI:** 10.64898/2026.04.20.719644

**Authors:** Bohdana Hurieva, Sarah B. Christ, Sophia J. Schwojer, Ilya Osterman, Anna-Lena Bergmaier, Alla H. Falkovich, Erez Yirmiya, Azita Leavitt, Jeremy Garb, Ohad Roth, Gil Amitai, Veit Hornung, Rotem Sorek

## Abstract

The Toll/interleukin-1 receptor (TIR) domain is important for immune signaling across bacteria, plants, and animals. In animal innate immunity, TIR domains are thought to function as adaptors mediating protein-protein interactions, yet studies in bacteria and plants revealed that TIR domains often act as enzymes that produce immune signaling molecules. Here, we show that catalytic activity is a conserved property of TIR domains across the animal tree of life. We find that TIR domains from evolutionarily diverse animals, including the TIR domain of human TLR4, are enzymes that can produce cyclic ADP-ribose (cADPR). We further show that the catalytic residue of TLR4 TIR domain is required for TLR4 signal transduction in human macrophages. Substitution of the catalytic glutamate abolishes LPS-induced inflammatory responses and disrupts Myddosome assembly, revealing a previously unrecognized functional requirement for the TIR catalytic site in TLR4 signaling. Beyond animals, we identify a TIR domain from green algae that produces 3ʹcADPR, suggesting deep evolutionary conservation of TIR-mediated signaling. Together, our findings establish enzymatic activity as a widespread and evolutionarily conserved property of TIR domains and reveal a functional role for the conserved catalytic site in mammalian innate immune signaling.
