## Supplementary table S4 for "Conserved catalytic activity of animal TIR domains functions in TLR4 signaling"

### Sheet: S4
Index	TIR domain ID	TIR domain ID of representative	Organism	Known catalytic TIR domain	Protein length	TIR domain length	Ordered sequence	TIR domain coordinates	Catalytic residue number	Active	Lysate collection time	cADPR	2'cADPR	3'cADPR	NAD+ depletion	ThsE activation
control	Q6SZW1_1	T1J6E6_2	Homo sapiens (Human)	SARM1 human	724	139	MDVFISYRRNSGSQLASLLKVHLQLHGFSVFIDVEKLEAGKFEDKLIQSVMGARNFVLVLSPGALDKCMQDHDCKDWVHKEIVTALSCGKNIVPIIDGFEWPEPQVLPEDMQAVLTFNGIKWSHEYQEATIEKIIRFLQ	563-700	642	yes	1 hour	major	yes	yes	yes	yes
control	Q6SZW1_1_E642Q	T1J6E6_2	Homo sapiens (Human)	SARM1 human mutated	724	139	MDVFISYRRNSGSQLASLLKVHLQLHGFSVFIDVEKLEAGKFEDKLIQSVMGARNFVLVLSPGALDKCMQDHDCKDWVHKQIVTALSCGKNIVPIIDGFEWPEPQVLPEDMQAVLTFNGIKWSHEYQEATIEKIIRFLQ	563-700	642		1 hour
control	Q6IDD9_1	T1J6E6_2	Drosophila melanogaster (Fruit fly)	SARM1 drosophila	1360	142	MLDVFVSYRRSNGSQLASLLKVHLQLRGFSVFIDVERLEAGKFDNGLLNSIRQAKNFVLVLTPDALHRCINDEDCKDWVHREIVAALNSNCNIIPIIDQQFDWPEVERLPEDMRSVAHFNGVNWIHDYQDACIDKLERFLRG	839-979	919	yes	1 hour	major	yes	yes
control	Q6IDD9_1_E919Q	T1J6E6_2	Drosophila melanogaster (Fruit fly)	SARM1 drosophila mutated	1360	142	MLDVFVSYRRSNGSQLASLLKVHLQLRGFSVFIDVERLEAGKFDNGLLNSIRQAKNFVLVLTPDALHRCINDEDCKDWVHRQIVAALNSNCNIIPIIDQQFDWPEVERLPEDMRSVAHFNGVNWIHDYQDACIDKLERFLRG	839-979	919		1 hour
control	I1GTC2_1	A0A6A3CWS2_1	Brachypodium distachyon (Purple false brome) (Trachynia distachya)	BdTIR	224	224	MASSGLSSRRSIMASRLTASAEAVNEPRRGAVVSRRVEYDEESLAGAGGESRYEVFINHRGVDTKRTVARLLYDRLAQAGLRGFLDNMSMRPGDRLEERIGSAIRECTVAVAIFSPSYCDSEYCLRELAMLVESRKAIIPIFYDIKPSDLLLPQAVADSEVYLPRDLERFKFALREAKHTVGITYDSATGDMAELVSAAADAVMYNMEKMETVQRRETMILSRL	1-224	127	yes	1 hour	yes	major	yes
control	I1GTC2_1_E127Q	A0A6A3CWS2_1	Brachypodium distachyon (Purple false brome) (Trachynia distachya)	BdTIR mutated	224	224	MASSGLSSRRSIMASRLTASAEAVNEPRRGAVVSRRVEYDEESLAGAGGESRYEVFINHRGVDTKRTVARLLYDRLAQAGLRGFLDNMSMRPGDRLEERIGSAIRECTVAVAIFSPSYCDSEYCLRQLAMLVESRKAIIPIFYDIKPSDLLLPQAVADSEVYLPRDLERFKFALREAKHTVGITYDSATGDMAELVSAAADAVMYNMEKMETVQRRETMILSRL	1-224	127		1 hour
control	A0A1H7VGH3_1		Aquimarina amphilecti	AaTIR	327	139	MDVALSFAGENRAYVERVANSLKTKGVKVFYDLFEEANLWGKNLYEYLSEIYQNKARYTVLFVSSFYNKKLWTNHERVSMQARAFQESREYILPARFDDTEIPGILKTIGYINLENRTPEELAVLIENKLKKDQTFFKN	9-146			1 hour
control	Q877R9_1		Pseudomonas syringae pv. tomato (strain ATCC BAA-871 / DC3000)	HopAM1	276	276	MHANPLSSFNRAQHGNLTNVEASQVKSAGTSSTTNIDSKNIEEHVADRLSDLGRPDGGWFFEKSLGTLKNLNLEQLAGIHDVLKLTDGVKNIVSFGAREGGFELAMQFRHDLYRSQHPDENSPHDAATHYLDAISLQSNKFTKLEKLQHVDVFKMQNPFWDVGYKNGIAHAKKMAFFITPEWLGSDFCKQEFQWLSETKNKDIKSAFVIFKDVDLKSKNMTSIFNFADFHKSRVMMASTPPESGLNNVKIENSVDLNFKRLLTDRESWELNNFLGD	1-276	191	yes	1 hour			yes	yes
control	A0A009IHW8_1		Acinetobacter baumannii (strain 1295743)	AbTIR	269	135	MDLFISHASEDKEDFVRPLAETLQQLGVNVWYDEFTLKVGDSLRQKIDSGLRNSKYGTVVLSTDFIKKDWTNYELDGLVAREMNGHKMILPIWHKITKNDVLDYSPNLADKVALNTSVNSIEEIAHQLADVILNR	136-269	208	yes	1 hour		yes		yes
control	J8CSK2_1			ThsB' from type I Thoeris	193	193	MTLFTENDLLNNSYKSIQKSYHFSENQAAKNILEQAYKNYDKNKIYDIFLSHSFLDARKILGLKNYIEGLGYSVYVDWIEDKQLDRSKVSKETAGILRERMQSCKSLFFAISENSDHSLWMPWELGYFDGIKQKVAILPVLKSSYDDSYNGQEYLGLYPYVAKGTIINSTQEEIWIHSSQKQYVRFRNWLQQN	1-193	124	yes	1 hour			yes
control	I2C644_1			ThsB from type II Thoeris	190	190	MGYRNGNYAAFYVSEPFSESSLGANATKDFVSYNMLRAWKGKDNNYPFNDSHDKTYNVRDGSDWEKTLKPRLRKRLDQSKNIIFFLSKHTENSKALREEIDYGINVKGLPVIVVYPELSEKSDIIDCTTKVFRSEVVNLWSRVPVFKDSMLKVPTIHIPYKKDQIKKALENKDFMINSKISAGSVYFYPC	1-190	99		1 hour
control	control GFP				238		MSKGEELFTGVVPILVELDGDVNGHKFSVRGEGEGDATNGKLTLKFICTTGKLPVPWPTLVTTLTYGVQCFSRYPDHMKRHDFFKSAMPEGYVQERTISFKDDGTYKTRAEVKFEGDTLVNRIELKGIDFKEDGNILGHKLEYNFNSHNVYITADKQKNGIKANFKIRHNVEDGSVQLADHYQQNTPIGDGPVLLPDNHYLSTQSVLSKDPNEKRDHMVLLEFVTAAGITHGMDELYK	-			1/4 hour
1	A0A7M5V3G2_1	A0A7M5UXE9_1	Clytia hemisphaerica		443	151	MVKTDVFLSHDWGEDGTNHKKVEKINEAIKGLGYVTWFDNERMVGNVREQMANGIENTQCFIAFITKRYHEKVVCGTDRDNCRAEFDYASTKVPTVAVLLDPSMENTNDWKGNVGLTLGTKLYIDLSGDINDEKYLTNQLKSLEKDLTSRG	15-164	98		1 hour
2	A0A397ARF8_1	A0A7M5UXE9_1	Aphanomyces astaci (Crayfish plague agent)		768	151	MTDAFLTHDWGSDGGTHTKVSVVNHLLQARGITTWFDQEKMEQMIHGIDNARVIVVFVTQRYIAKVGGPNAEDNCQLEFNYAARRKTASRMIPVLIDPTPALKNPASWNGEVGFVLGGHLYLDLSGAFDDDHLLASKVDELVAKIVSIGGT	48-197	124		1 hour
3	A0A8S3V3W5_1	A0A8W8I2F8_1	Mytilus edulis (Blue mussel)		673	140	MSYDAYISFDDDNIHIRQWVTRKLKKRLEEKKQELFIPVIHATLGEDRADQIVRSMENSKRVIIILSDKYDENEWSVFECQQAEMLNPNEGRIIFIKYHPEAEDMVKKEPWKSRVKDRKVLAIGEKSSEHRWFWDKLKYE	531-669	608		1 hour
4	A0A8B8ER24_1	A0A210PT07_1	Crassostrea virginica (Eastern oyster)		881	149	MYDAYISYSGDDYIWVLKHLLPGIDSGELKEEQPFNGEFKLFFHDRDSVPGSSVMSNITDNMEKSKKVIIVLTKEYLSSDQYKFEIELAVKLKTDSIIDDIIVVNVSGVPFDKIPKCLHRRVSKNDFLEWEEEENAMQVFKQRLIYQLR	724-871	807		1 hour
5	H2Y4T0_1	H2Y4T4_1	Ciona savignyi (Pacific transparent sea squirt)		861	150	MEYNAYISCVPDSNDEAWVVRHLLSAIENPPYELEPMKLCFPSRDFRPGRPKTASAASGIRSAERTLVILSAGYARCSWTRLELSMVSEMWRSGERSAESLVVVYLKRRGEDWVDVERLPVLGVRKNRWLIWPLEVADRPAFWMKLRRSL	713-861	794		1 hour
6	A0A6J1NXI4_1	A0A147BEG0_1	Bicyclus anynana (Squinting bush brown butterfly)		860	146	MKYDAFVSYCNDDREFVSELITQLEGTPPYLKLCIYERDFEIGSFISESILASINESRYIILVISNSFAKSQWCRWETQLAEYHRLFLEDGTAYDPLVLIRMGDVESKYLTTTLKYLLKTKIYLSWEETQAEQFWKKLRNVLIKNR	716-860	791	yes	1 hour	yes
7	A0A8D2Q6I8_1	A0A8C4WDJ9_1	Varanus komodoensis (Komodo dragon)		933	125	MYDAYISCSRQDYEWVVRNLLEKLEKEGEPGFRFCFGPRDFAPGQYYIDNVQNGISQSRKTLCLVNNNYLESEWCSLEIQLACSKLYYHGQDPLVVLTVLFIFYWLLLLMCIASCSHVNYCFLRY	810-933	886		1 hour
8	A0A1S3IXU1_1	A0A1S3IXU1_1	Lingula unguis		752	149	MERYAAFVSYCSKNTKWIKDELLKNVEESDDMGAPLRLCIYERDFICGNPIVDNIEEYMNQTTRVVFVVTGDSLQSRLCDHEFKVAQNKLFEKRITSIIFILHEDVDKKTIPDNMQTMMRHTTCLCWPENGTMRQKTVFWKKIRLALLR	605-752	685	yes	1 hour	yes
9	A0A974H6E8_1	A0A182FLW8_1	Xenopus laevis (African clawed frog)		831	144	MYHAFISYSHSDADWVRAELLYRLENCSPPYRICIHERDFLPGKWIIDNIIENIENSRKIIFVLSHNFVNSEWCNYELYFAHQRAIGHAFEDVILVVKEKVTMEDLPKRFHKLRKMLRTKTYLEWPSEQNRQHFFWIQLKSILG	651-793	726		1 hour
10	A0A913XRM7_1	A0A9W9YF78_1	Exaiptasia diaphana (Tropical sea anemone) (Aiptasia pulchella)		618	137	MYDVFITFSSKDFHWVKSELLPLIEKHNLNYCIHHRDFEPGKTIVENMADSVYKSRHILAVLSKNYMSSTFCRGELDIALGRNTQMKDSSLIAIRVDEIEKKCLPKALRSQMFLDFYNHEEKEALETQLTKELVKNI	483-618	556		1 hour
11	A0A9W2Z228_1	A0A2C9JWR0_1	Biomphalaria glabrata (Bloodfluke planorb) (Freshwater snail)		665	140	MYDLFIAYASEDEEFILERLLPALDRRELRVLVHGRDFAVGEFIASNIVTAVKESRKTLVVLTRNLLNSTWCNFELQMANMESVHTGRPVLVFLIKESIPTTELNSDLLYHLNKNTYLVYPQGEVTDVFWNKLARDIMRL	527-665	600		1 hour
12	A0A8B8BPF6_1	A0A8S3QTA5_1	Crassostrea virginica (Eastern oyster)		763	149	MFDAFISYADEDRKYIIDLVKNLEKNNGLNLCIHSRDFIPGTGIADNITNAIHCSRQTVCFMTKNFLDSYWCMFELNMARMEAIYSRNGQNVLFLVALEKGIMKHLPLQLMDLVDSHSYLDSPVGGAIMMDTEASVAFLTKLGETLSAK	616-763	689		1 hour
13	A0A8R2C6L4_1	A0A0L7LPX8_1	Bombyx mori (Silk moth)		939	134	MRFDAFVSYAHEDEAVVEELVKRLEVGHGYRLCLHYRDWAPGEWIHVQIAASVQASRRTLIVVSRHFLRSKWARQEFRQAHAAALRDIIPRLVLLFLEPPHRLPLDAELRSYIRINTYVLWTDPWFWHKLKLAL	767-899	841		1 hour
14	A0A8C1P961_1	A0A553Q1A2_1	Cyprinus carpio (Common carp)		786	142	MKQYDVYISYARNSEEEEFVLSTLRRVLESEFGYSVCIFDRDSLPGGNLMESVLRCMQACRRLLVVLSSDCLCEKSLGLLECRLCLYLHHAARVPVITVRRRAFSAPCGDIAQLRNNSISIRWHDARSERTNSRFWKLLRLA	506-646	585		1 hour
15	Q9NPH3_1	A0A8C4ZPT5_1	Homo sapiens (Human)		570	143	MEYDIYVSYARNAEEEEFVLLTLRGVLENEFGYKLCIFDRDSLPGGIVTDETLSFIQKSRRLLVVLSPNYVLQGTQALLELKAGLENMASRGNINVILVQYKAVKETKVKELKRAKTVLTVIKWKGEKSKYPQGRFWKQLQVA	404-545	482		1 hour
16	Q61730_1	A0A8C4ZPT5_1	Mus musculus (Mouse)		570	143	MEYDIYVSYARNVEEEEFVLLTLRGVLENEFGYKLCIFDRDSLPGGIVTDETLSFIQKSRRLLVVLSPNYVLQGTQALLELKAGLENMASRGNINVILVQYKAVKDMKVKELKRAKTVLTVIKWKGEKSKYPQGRFWKQLQVA	404-545	482		1 hour
17	O60603_1	A0A8J9ZWE4_1	Homo sapiens (Human)		784	145	MYDAFVSYSERDAYWVENLMVQELENFNPPFKLCLHKRDFIPGKWIIDNIIDSIEKSHKTVFVLSENFVKSEWCKYELDFSHFRLFDENNDAAILILLEPIEKKAIPQRFCKLRKIMNTKTYLEWPMDEAQREGFWVNLRAAIKS	641-784	716		1 hour
18	O00206_1	A0A8J9ZWE4_1	Homo sapiens (Human)		839	145	MYDAFVIYSSQDEDWVRNELVKNLEEGVPPFQLCLHYRDFIPGVAIAANIIHEGFHKSRKVIVVVSQHFIQSRWCIFEYEIAQTWQFLSSRAGIIFIVLQKVEKTLLRQQVELYRLLSRNTYLEWEDSVLGRHIFWRRLRKALLD	674-817	750	yes	1 hour	yes
19	Q9QUK6_1	A0A8J9ZWE4_1	Mus musculus (Mouse)		835	144	MYDAFVIYSSQNEDWVRNELVKNLEEGVPRFHLCLHYRDFIPGVAIAANIIQEGFHKSRKVIVVVSRHFIQSRWCIFEYEIAQTWQFLSSRSGIIFIVLEKVEKSLLRQQVELYRLLSRNTYLEWEDNPLGRHIFWRRLKNALL	672-814	748	yes	4 hours	yes
20	Q6R5N8_1	A0A8J9ZWE4_1	Mus musculus (Mouse)		991	144	MYDAFVSFSATDEAWVYKELVPALEQGSQTTFKLCLHQRDFEPGIDIFENIQNAINTSRKTLCVVSNHYLHSEWCRLEVQLASMKMFYEHKDVIILIFLEEIPNYKLSSYHRLRKLINKQTFITWPDSVHQQPLFWARIRNALG	834-976	910		1 hour
21	M3ZJF2_1	A0A3Q2Y8W7_1	Xiphophorus maculatus (Southern platyfish) (Platypoecilus maculatus)		552	166	MKLYDAYVSVGQSAMLSLDGVACFALRLLPEELEQKHGYSLYIRGRDDRPGEAIHDVISAAVRQCRRLLIVLSSAGKSKETAQFWENPNQLTYEQKVGLHDALMRNDPKVILVEVDGPVDYSQLPESLRYIKRTQGALEWKSSFVETNKLTQMYLKSNFWKSLRRH	375-539	467		1 hour
22	A0A8P4KEV1_1	A0A6F9CE90_1	Dicentrarchus labrax (European seabass) (Morone labrax)		618	203	MKLYDAYVAYPLPCAAGYSKDVEAFSIQTLPQVLEQSCSYKLFIPGRDCLPGQSIVDSVEENIQASRRLLLIYTASSFTSKRHTSSTSSNNNNIISKNIYEDTRQQLECVAAMHRALLEGSLKVVLVELEEITPAQLALFPESVRHLRTKQGAVCWWKYQRPTQRWRTCLRRREHEEKDGQDTDFSPSLSPSFRFWKEIRYHM	399-600	505		1 hour
23	A0A3B3CGK2_1	A0A668AJF5_1	Oryzias melastigma (Marine medaka)		632	208	MKLYDAYVAYSQPQPVGFEEEVEKFALHTLPQVLEETWGYKLFIEGRDGLPGQSKVDSVEENIQASRCFILLYTASTFICRQQTNGTCSNSSDKTRKTQSTCDRECSESMHHLECVAAMHRSLLEGSLKVVLVELEELSSDQLALLPESVQHLRKKQGAVCLWKNVAASKRWRKCLRTEEDEEDGGKDSYLSASFCPSSRFWKEVRYQ	407-613	519		1 hour
24	A0A7G8ZA11_1	A0A7G8ZA11_1	Littorina littorea (Common periwinkle)		857	140	MHDIFVSCAEEDEHWVLGHLLPELEGRQGYRLCFHKRDFRLGKTILNNIVDCVTASKKFMMVFSKHFAQSRWCQFELDLCLGHVMDNEDALIVTCLGEVASRDATSTMVAVMKTTTYIQWEERLDERASFWQRLNLSLHE	713-851	787		1 hour
25	A0A914AZ88_1	A0A914AZ88_1	Patiria miniata (Bat star) (Asterina miniata)		584	160	MYDAYICHHSENEVFVSEKMMQRLEGEPNNFRLCLSFRDFLVGANKLDNVATAMTSSRLIIVLLDANFIANGQCMLELDMASTRMLDATVGAAPVAPAAAGNAAIMDGAAGLLLVLQDALPVDALPATLTVLRDKITCLEWRQEDEERCWRQLVASIQAT	414-572	489		1 hour
26	A0A6J8AE30_1	A0A8B6HCZ5_1	Mytilus coruscus (Sea mussel)		716	139	MYDVYMSYEGEIVIWIKDVLVPKLETEWGMTLCIKDRDFLIGPSLADTEAESIQNSRSIIFLITPEFKSSRDCLFELDRAKYEKITKNLERIIVITKDITITDIPVEFSYIWNYAFLVEWLEDLGDVDDTWRKLRMLLN	569-706	643		1 hour
27	A0A803JPW1_1	A0A1L8EZ87_1	Xenopus tropicalis (Western clawed frog) (Silurana tropicalis)		174	174	MKSQRTVGIFSRDGRQSYNWLIDMLNETDFSKDVKEVLPIYIGNNFSEFTANVSGCGFAILYHTKNRGRVNVTNVTDSLYDEELKYLSKKLGKQCVIVVIDDLEDSSDKFKESLLANQPRIREFSQELFLISQVEKKTLNEEMMNKKLQMKNIMASNKKVSRANETHYCFPRCK	1-174	83		1 hour
28	A0A5S9WYL5_1	A0A5S9WYL5_1	Arabidopsis thaliana (Mouse-ear cress)		136	136	MTYMVYISFHKGEDRIRYSFLSHLSASLRRKGLISSSSFVHHSSNEIKIEKTKFKAFLVVISWKYVLSAECLDELAEIADQNVVVPVFYCITQSDVKHQCRLDILRDTFPLEDYSAERVSRWIYALNKTTKSYKLR	1-136	74		1 hour
29	A0A8S3S0E6_1	A0A8B6G8A9_1	Mytilus edulis (Blue mussel)		386	131	MEFHIFISYKTVEPDRSIALKIDRMLRNQGFKCCLHERDFLPGDLIVHNIVQNIERSVKVVFLLSEKSRASEWCQFELNVTETIHIQERGYKPIIVKLDECDLPDTMKRYTYLPAASPPEKWIGRLSKAIN	36-165	111		1 hour
30	A0A8B8AKM4_1	A0A8W8J6K3_1	Crassostrea virginica (Eastern oyster)		466	133	MEYHLFMSYSSEDRMDANEIRQQLEERFQLKCLYYERDFQIGKNIDENITEGIQKSMKALILLSPFYLQSHYCVTEAREVCRMSFTDVENLNVIPVVLTPLQREMPPFLNSYVYIDAQKELDVAGKIFKAFNQ	59-190	133		1 hour
31	A0A8W8J9H1_2	A0A8W8J6K3_1	Magallana gigas (Pacific oyster) (Crassostrea gigas)		751	142	MKKYHLYISHSDEDETQALKIGRDLESTLFFRCMISGRGFLPGTWICENIHHEMLKSVNVLLILTPSFLKSLWCDVEARLAVQMSYDPNFHLQIIPLKLRDLGADSDLPPFLKPFECIDAQRESDIPARINKALYHIGSELT	210-350	285		1 hour
32	A0A418B8H0_1	A0A6G0W6W0_1	Aphanomyces invadans		503	140	MGVHLIDPDDLSAVLDAICHAVGPSRCDGVTSYDCFINYRVASEKGLAEKLYLHLKTRNLHPFLDRMSLKTGEPWKEGFLRGLTQSRVFLALLSHAGLAKCRDESLDHTADNLLLEYEVALAVADSAPSFIIFPIYVAAV	117-255	231		1 hour
33	F2UB80_1	F2UPN6_1	Salpingoeca rosetta (strain ATCC 50818 / BSB-021)		1352	223	MKYDAFISYRQRGNRGLVMTLYPKLEQHGLVTFVDANNLETGVNFKHACVTALQNSTVTCPVVSVGAIHQMRSLGHTDTCDNVLLEWMAMLELQQLARQHQDQIHLRRIVPLFLGSGWHDSSHHGMSTAEVSEYDSFDRLKRLATKLPDVVSEKTAAAMDQFFSQVLHLPPPQQHKSVREVVLFLFDIDAVIAVDSGVDRTSQLRDIAERVRQVVVSARSEAA	1034-1255	1118	yes	1 hour	yes
34	L1IYH1_1	L1IYH1_1	Guillardia theta (strain CCMP2712) (Cryptophyte)		1337	226	MSYDVFFSYRQGDFDSEVVQKVYDILSYDVVGEEGRRLEIFYDQVRLKAGRRFDLDFMKAMACTSLAVPLVSSHALARMFSLNEGSAEDHVLMEWCLILELQLSGQLRSCLPVIIGPVSSDLDRDPIGNFFADDPLARLPDIVPRRTVEEVKKFMSNNNLVPSAQLEERTVRSIVKELTKNLAVLTWTLADSHGQSVLPRSDTHARELFGLFEQVAKSVIKAYEAI	1049-1273	1141	yes	1 hour	yes			yes
35	A0A1Y2CLM9_1	A0A1Y2B2G7_1	Rhizoclosmatium globosum		1424	145	MQYDIFISYNWGTKSEVTALVEQLKLSMPSLKIWMDHKQMQGNIYSAMSGGISSSKLVLACLSKGYLESVNCNMEINFSADLKKPIIPAYFFDEGEDVTGYKQSYGVPFMITAGSLYSDFKRYDINSPKWQSAFSVLCNEIRHVL	151-294	224		1 hour
36	A0A819KH97_1	A0A819KH97_1	Rotaria sordida		291	291	MWIQLRRYTRQFVVFIGFYLIQIYKFLRDASRDILHSRSRSVSVVPQREYTQLSTYANNETDTEIETQAQDSAEPPLADRNENLQESIDTQYIPDVSIDSFVEIPIANGNTSIALVSITTVSSPSSAFNSPTASHPFITRNPMQIALSYNSETNDRIKEISQLIHDSLTTPDCPHPVFYAPNFDDELAVRNGDKVLERIYRRAALVVVFLSTNYHNSQFCYDEWRTIKSRFFVGCNDAEDERLLLVKLSDFNADELSIHPTDFYIDGTDKTDQRLAELIVRRWHKVAQLSK	1-291	223	yes	1 hour	yes			yes
37	A0A2K3E6V3_1	A0A8J4D4S2_1	Chlamydomonas reinhardtii (Chlamydomonas smithii)		1534	152	MFQVFVSHAHGDAAGHPFALYTLYPLLVLQGLPAFVDPVGRALSGDWAHMIVSCRNLVLVLSDGLLASADHVREAEAALAAGVNLLPVLPEGCRWPDAQGNRVYPSPPPAVLDALPERLRQLLTESKSPSPVLPYTAARHADFTAHLMARMR	533-683	605		1 hour
38	A0A2K3DP27_1	A0A7S0X3R0_1	Chlamydomonas reinhardtii (Chlamydomonas smithii)		937	144	MEYDVFLSHKRSDAKDFARAMYNLLVLRGFATFLDYEFREELTDLTKIVRRCHNLVFVLTDNIFDSPWCMMELTAAVEAGVNVILVVKEGSRWPDGNGQKVCDFPSYDTINKLPEAVRSVFTRKALTHSDEYYQAFVDLLLSKI	457-599	527		1 hour
39	A0A2R6W7K0_1	A0A7I8JVU7_1	Marchantia polymorpha (Common liverwort) (Marchantia aquatica)		1202	168	MSCDVFISLYGQCPALVRFAKWMRAELELQGVACFSADRSLFSDTRSHDISRRIMNSATFGVVIISRSVFRNRWTMEELRVFLDRRNLVPVFFDLAPADIAVQDIVQRRGKIWEKHGGELWAAYDGDEAEWKDVVHGVLRSEEWRLEAHDGNWRACIRKAVSLLGTRL	352-518	428		1 hour
40	F2DIQ1_1	A0A7I8JVU7_1	Hordeum vulgare subsp. vulgare (Domesticated barley)		1004	169	MRTYDVYIGFHGRKASLLRFTNWLRAELEIHGISCFASDRSRCRNSHSHDAVERVMNASTYGIVILTKKSFGNPYTIEELRNFFGKKNLIPIFFDLCAADCLARDIIEKRGELWEKHGGELWMLYGGMENEWRESVDALSRVIDVQLEANDTNWRASILQAVILLATKL	171-338	248		1 hour
41	K7UPU9_1	A0A7I8JVU7_1	Zea mays (Maize)		1002	167	MYDVYVGFHGRKASLLRFTNWLRAELEIHGISCFVSDRSRCRNSRSHDAVERIMNASTYGVVILTKKSFGNPYTIEELRNFFGKRNLIPIFFDLDAADCLARDIVEKRGDLWEKHGGELWMLYGGMEHEWMESVDALSRVVDVQLEANDGNWRDCILQAIILLATKL	171-336	246		1 hour
42	B8BL67_1	A0A7I8JVU7_1	Oryza sativa subsp. indica (Rice)		957	168	MCDVYVGYGGGAAAAEVERFVAWLCAEMEALGVRCVAADRRRCRDAPSHAAARAAMDAAVAGVVVVTPASLGNPYCVDEIREFVEKGRLVPVFVGLGKGDCRAEDVVEKRGDLWGRFGGHLWKVYDGGERDWREAVGALSRADPAVEVDAASQRHRLIDLLEIVGSRL	219-385	296		1 hour
43	O81740_1	A0A7I8JVU7_1	Arabidopsis thaliana (Mouse-ear cress)		964	167	MCDVFIGLYGQKPSLLRFADWLRAELEFQGMSCFMSDRGRCRSSRKQRIVERAMDGASFGVIILTRKAFKNPYTIEELRFFANKKNLVPVFFDLSPGECLVRDIVEKRGDLWEKHGGELWVLYGGIEKEWKEAVHGLSRVDDWKLEAHEGNWRDCVFRAVTLLAMRL	132-297	207		1 hour
44	Q0J4Q5_1	A0A3L6F2C7_1	Oryza sativa subsp. japonica (Rice)		986	148	MCDVYIGYHGNGSLGRFCKWLKSELELQGIASFVADRAKYSDTQSHEIADRIICSVAFGVIVVTMSSFLNPFSLEEIRFFAQKKNLVPILFDTEPPEIAGLFDGKLEDKEGKEAFEGLMRCHEFKLEANETNWRSCVSKTVTLLRSKL	171-317	245		1 hour
45	A0A3B6RHL4_1	A0A3L6F2C7_1	Triticum aestivum (Wheat)		1004	150	MRSCDVYIGYHNNGNLGRFCKWLKAELELQGIASFVADRAKYSDAQIHEIADRIICSVAFGVVVVTMSSFLNPFSLEEIRFFAQKKNLIPILFDTEPSEIAGLFDGKLEDKEGKEAFEGLMRCHEFKLEANETNWRSCVSKTVGLLQSKL	186-334	262		1 hour
46	Q9FH17_1	A0A3L6F2C7_1	Arabidopsis thaliana (Mouse-ear cress)		973	151	MRSSDVFIGFHGQNPNLVRFCKWLKSELELQGIACFVADRAKYSDTQSHEIADRVICSVTYGIVVVSCSSLLNYLSLEEVRFFAQKKNLIPIFYGTGPSEIMGLLNCNAIDKECKEAIDGLIKSHEFKLEANESNWRSCVGKTATILRAKL	166-315	243		1 hour
47	Q9LUJ8_1	A0A565ARN1_1	Arabidopsis thaliana (Mouse-ear cress)		459	158	MEVDVFLSFCCQTSHGYFQNILIRNGIRTFLSYRCLEKRFGPIGQRTLKALEESRVAVVMTSTTKPCSVGFLEELLVILEFQEKGSLMVIPIFLTDLSFNVEEICRQHPEKAPSWRTALTKLTNLAAEYPLSQNLAGMDQSDLLNQIARDISLVVFYS	17-173	89		1 hour
48	A0A0R0E2U1_1	A0A059C6Y8_1	Glycine max (Soybean) (Glycine hispida)		1043	123	MPALSKAIQESRIAITVLSQNYASSSFCLDELVTILHCKSEGLLVIPVFYKVDPSDVRHQKGSYGEAMAKHQKRFKAKKEKLQKWRMALKQVADLSGYHFEDGDAYEYKFIGSIVEEVSRKIS	6-127	35		1 hour
49	A0A059B012_1	A0A5H2XYF1_2	Eucalyptus grandis (Flooded gum)		621	164	MDVFLSFRGTDVRNNFLGHLYTALDQKGIYTYIDSEELQKGEQITPALIKAIEDSRIAIIIFSEDYASSTWCLEEVAQIMECKEQRDLVVFPVFYKVDPREVRTPRESYRKAMVKHERKFGRDSEKVKKWKKALFDAGSLSGWDLKDKDEADLIKRIVQEISMQ	12-174	85		1 hour
50	F6H974_1	A0A438HCQ5_1	Vitis vinifera (Grape)		140	140	MASTSSFRASSSFTPSIPQTSTYDVFFSFKGEDTHYNFTDHLYSALGRRGIHTFRDDKLRRGEAIAPELLKAIEESRSSVIVFSENYARSRWCLDELVKIMECHKYLGHAVFPIFYHVDPSHVRKQEGSFGEALAGYEEN	1-140	96		1 hour
51	A0A0R0FN84_1	A0A9D4XQ02_1	Glycine max (Soybean) (Glycine hispida)		1036	165	MYDVFINFRGEDTRRNFVSHLYSALSNAGVNTFLDEMNYPKGEELNEGLLRTIEGCRICVVVFSTNYPASSWCLKELEKIIECHKTYGHIVLPIFYDVDPSDIRHQQGAFGKNLKAFQGLWGESVLSRWSTVLTQAANFSGWDVSNNRNEAQFVKEIVEDVLTKL	16-179	90		1 hour
52	A0A9Q0KSZ8_1	A0A9Q0L174_3	Protea cynaroides		167	167	MAELIQASSSVSSFESSNYEVFLSYKWEDTRNNFISFLHKALKDSGINVFLDSKELWTGDAIGPAIESAIEGSKIWIPVFSSGYADSQWCLWELAQIVQCHRSNDHRLILPIFCYVGPYDVQHQTGSRFEKAFQEHEKKFKPDIVKNWRDALELVGNLKGEILDETK	1-167	93		1 hour
53	A0A445KPS0_1	F6HWC4_1	Glycine soja (Wild soybean)		1355	163	MYDVFLSFHATDTRSNFTDFLFQALIRKGIVAFKDESRAPDQAIEGSRLFIVVLSKNYAFSTQCLRELSQIFHCVEFSPRRVLPIFYDVDPSDVRKQTGWYEKAFSKYEERFLVNKKGMETVQTWRKALTQVANLSGWYIRNKPQYTEIEEFVQYTISILSSK	14-175	79		1 hour
54	A0A8T2T6Y4_1	A0A8T2T4T1_1	Ceratopteris richardii (Triangle waterfern)		3280	166	MGSVFLCHNKMDTQRNAVSVFRGILGSRGITCKVVDYEKERDEMKLDVEKAIRNSTVQVIFLSENFVKCKDCLEEVDKIMVYSTKRPFEVKILPVFYNVPPSDVRHQKKGSAYDFINVKRGTDEERKRWSEALYRLSHLMGFEYNTEKMFQWQTLDEIARNVEAFL	187-351	260		1 hour
55	A0A218X5Q9_1	A0A2I0JAG8_1	Punica granatum (Pomegranate)		226	226	MASDSHPRYRALVIAAICATTSVLVAAFLGARKRWHSGNSSRMNVNNSQQQQHQQEVDGSHDVPSSESSDDPAAGHEVEVFLSFRGTDIRKAFTDYLYHSLIDAGVRTFRDNEELRAGEEIGPELMKSIRQSKIGIPIFSADYASSEWCLMEVAEMVKSMKESKQLIMPLFLDVTPDEAQHQTGSYAKPFSQHEKRFGQEKVQAWRDALKEVVKLKGLELNKVANG	1-226	152		1 hour
56	A0A445EBN1_1	A0A8B8MV99_1	Arachis hypogaea (Peanut)		1058	164	MYDVFLSFRGTDTRTIFISHLYNSLTNAGIYVFKDNEELRKGGQVSSLLMQAIQVSRISIIVFSKNYANSKSCLKELQRIMDCRRSIGQVVVPVFYNVEPSHVRHQRGAFGRSFQDLKKTISKNKAQLWGTALRDAASLTGFHLNNSRNESEDINKIIETITES	17-179	91		1 hour
57	M4CV10_1	M4CV10_1	Brassica campestris (Field mustard)		534	174	MKVDVFLSFREEIRGGFVSGFLSHLRHALARQSITCFIDNQEEERTEKRKQLSAKKVLHAIPESKVAVVVLSKNYASSSWSLNELAEIMETNLMMVPVYYEVDISDVRYQKGSFGEDLRRHGQSESSQTMKRWKACLTKLTDTKPEFSPQTSKDEAKLVRDITRHVSGLLSTSR	11-183	93		1 hour
58	V4L3N2_1	M4DII5_1	Eutrema salsugineum (Saltwater cress) (Sisymbrium salsugineum)		1326	145	MDVFLSFRGEDTRDNFVGLLYDELKKQIRVFRDNEGMDRGNEIAPSLVAAMEDSAASVVVLSPRYADSRWCLDELAMLCDLRRSSLKRPILPIFYKVDPSHVRKQSHHFAEDFEEHAKRFTKEEGSGEDEMIKLVVKKVLEEVSN	15-861	87		1 hour
59	A0A8T0I1X1_1	A0A8T0HXJ4_1	Ceratodon purpureus (Fire moss) (Dicranum purpureum)		1033	174	MKHKIFLSHSGAQKYFVENLCKALEDHHRFPFLDIRPRCLPKGERFPQHIFEAAQQCRLAVVVVSEEYFTSKWPMIELVEFVRARKSGRNPNLKILPLFLGLTVSEFGDQKRQEGWFRKWTEWAENDPSIRINVAEYKEALKEVKAFNGMKFHQDMRELASFELDAVRMICKMV	49-221	124		1 hour
60	C3YJL3_1	A0A8J9ZYI2_1	Branchiostoma floridae (Florida lancelet) (Amphioxus)		492	151	MPRVFIIHAGEDKESVVRPLVATLQQQGLAEKDIFFDDVSIRPGEVIRDRIISTLSSQSLELAVVVVSTSFLNKPYWPKLEYETCLKNNKRIFPIWVDANEDKFKAFSELVGKYSPTLKQMSARRVQRDDVTDELTNIAAEVVQRLSTLRS	98-247	177	yes	1 hour		yes		yes
61	A0A8T0GQU2_1	A0A8T0I1C0_1	Ceratodon purpureus (Fire moss) (Dicranum purpureum)		538	173	MPKYDVFLNHRGPDTKKGFVIPLEQQLREEGISAFLDRHDIQPGDNLIENIKLSIKSADLHIAIFSRNYAHSTYCLEELDQMYQMSQKSQLIPVFYDVKPEHVRRPLQQGGPFEEAFKKHEKREDSENVQRWVRALQNVAEIKGFDRSEYSDDYQFRKQIVLEVMRIKFQRMQ	6-177	82	yes	1 hour	major	yes	yes	yes	yes
62	A0AA38CPW1_1	A0AA38BU28_1	Taxus chinensis (Chinese yew) (Taxus wallichiana var. chinensis)		1209	166	MSFHVFINHRGPDVKKTLASLIHRELNKFGLRVFLDKQELQTGYLLTPAITEAITSASVHIAIFSPRYAESAWCLNELLCMLDCHGAKIVPIFYDIQPSNLRHIDNGPYATAFPKHMKSGRVDISVVEKWINALDKVAEISGLEFRKDDDDLGEFLDRVVDVVWKE	12-176	87		1 hour
63	A0A6A4P910_1	M7YJQ2_1	Lupinus albus (White lupine) (Lupinus termis)		139	139	MGVRSFLDSMNMKPGDKLFDHIDRAIIGSKVGVAVFSPRYCESYFCLHELALLMETKKKVVPIFYDVKPSQLVVKDNGTRPAKELQRFSLALEEAKYTVGLTFDSLNGDWSELLRDASDAVMINLLEIEEEYNRMKRKH	1-139	49		1 hour
64	F4HRR1_1	V4MDM5_1	Arabidopsis thaliana (Mouse-ear cress)		188	188	MQRLLTPCSKIAYTTRYIANPTLPYPNPCDIFINHRGIDTKKTISGLLYDCFTRQRLTAFLDSKSLKPGDRLFVEIDMAIKACGVGIAVFSPRYCDSYFCLHELALLVKNKKRVIPIFCDVKPSELCVKDDKTRPAAEIRRFQLALEEAKYTVGLTFDTSNGDWSEFLAMASDAVTKNLLEVEERIGD	1-188	103	yes	1 hour	yes	major
65	A0A8R7TFH8_1	A0A394DEQ6_1	Triticum urartu (Red wild einkorn) (Crithodium urartu)		208	208	MASTGVSRRSSIMASRLSASAEAMRASEGGKQRHAVVGRRVEYDEESLAGEPQYDVFINHRGVDTKRTVARLLYDRLAQSGIRGFLDNMSMRPGDRLRETISARISECSVAVAIFSPSYFDSEYCLWELATLVESRKTIIPIFYNIKPSDLVLPEALAASDDYLPQDVERYKYALREAKNTVGLTYDSATGYVTHACMHASFSSSSIY	1-208	128		1 hour
66	A0A1D6EZ52_1	A0A6A3CWS2_1	Zea mays (Maize)		235	235	MASSALPQQRSSAAISDDDDRAIASRLTASLEVATGNAELAARWAGRVDDERPASSSLKKEYDVFINHRGVDTKHTVARLLYDRLDHLSAGRVRSFLDNKSMRPGDRLQESIDEGIRQCKVAVAIFSQRYFDSDYCLRELASIVEARKVLIPIFYGIKPSELVLPQEVADLYTSQDVKRFSLAFQEAKSTVGLTYDPATGDLADLVLKAANAVMERIQEMEQRVPRRQQMIISRL	1-235	139	yes	1 hour	yes	major	yes
67	A0A7G2E095_1	A0A6A3CWS2_1	Arabidopsis thaliana (Mouse-ear cress)		191	191	MKQSETVQLNNKLFLDLLSSSSSAKPKILHDVFINHRGSDTKRNIATLLYDNLKSRNLRPFLDSKNMKPGDKLFDHINSAILTSKVAVTVFSPNYCDSYFCLHELALIMESRKRVIPIFCDIKPSQLDVMIERVTCSDDEIQRFRWALQEAKDIVGLTFDSYKGNLSEVVTVASDVIVERLVELEAKDENL	1-191	104	yes	1 hour	yes	major	yes
68	A0A5E4FPZ8_1	A0A6A3CWS2_1	Prunus dulcis (Almond) (Amygdalus dulcis)		199	199	MHRSAAINFHRNLFLLQNQTQLAKRVTKPCDVFLNHRGIDTKRTIVSLLYDHLSLLNLRPFLDNRTMKPGDKLFDKIDSAIKGCKVGVAVFSPRYCDSYFCLHELALFMESKKKVIPIFCDIKPSQLRVVENGQCPPEKLSKFRLALEQAKNTVGLTYDSSKGNLADVVTRAANIVINSLIEIENEKHSMHRPKTPFHF	1-199	104	yes	1 hour	yes	major
69	A0A7G2EVY9_1	A0A8X7W463_1	Arabidopsis thaliana (Mouse-ear cress)		344	180	MFDVFLSFSVEAETLVSDLRSSFSENGITMKDDDLEKGVSSLGSERSEGIRESKVAVVVISQSYAISAQCLNELQTIVNFHDERRISILPIFYGVDYDDVRNQIKELAASFRKLGKEYPSEKVQAWMIALIKLINISRSDSRIHDDETTIDMVITSQVKQILLDKDKQINLKATISHTVS	12-190	83		1 hour
70	A0A7N2RAM1_1	A0A7N2RAM1_1	Quercus lobata (Valley oak)		156	156	MDFTSHLNGFLKLKGIHTFIDDELPRGEEISTELLEAIRSSRSFIIVFSENYASSTWCLDELVEILECKKNGQMVLLVFYKVDPSEVRNQKGKFGEALVKHEVNNIKKVQKWREVLKKAGSISGLTYKDGNFRSTDSKDMRVISGSDFDRGRHRTF	1-156	61		1 hour
71	A0A0D2R429_1	A0A6A3CD90_1	Gossypium raimondii (Peruvian cotton) (Gossypium klotzschianum subsp. raimondii)		1132	170	MKYDVFLSFRGEDTSNNFTDHLYDALKRSGIVTFRDDPKLEAGEEIAPELFNAIQQSWCSVIVFSKTYTFSGWCLEELAEIVQQKNVNGHKVFPIFYDVDPSDLRKQKGKVEEAFAKHQERYKEDTDKIQKWRNALTQVANIKGWHLHNRHESEFIGDIVKKISAKLCQT	15-183	90		1 hour
72	A0A2K1WQU7_1	A0A5E4GE20_1	Populus trichocarpa (Western balsam poplar) (Populus balsamifera subsp. trichocarpa)		1470	170	MYDVFLSFRGKDTRDNFVSHLRDALCRKQIKTFIDDKLERGEEITGALLRTIEESRISVIIFSRNYASSPWCVDELVKILECKKAYGQIVLPVFYHVDPSDVDQQTGSFGNAFAELERNFKQKMDKVPRWRADLTSAANISGWDSQVTRPESSLVEQIVHHILKKLNYAS	13-181	86		1 hour
73	Q9FT77_1	M1C837_1	Arabidopsis thaliana (Mouse-ear cress)		796	165	MSYDVFPNFRGEDVRHSLVSHLRKELDRKFINTFNDNRIERSRKITPELLLAIENSRISLVVFSKNYASSTWCLDELVKIQECYEKLDQMVIPIFYKVDPSHVRKQTGEFGMVFGETCKGRTENEKRKWMRALAEVAHLAGEDLRNWRSEAEMLENIAKDVSNKL	8-171	82		1 hour
74	A0A6P5RJZ2_1	M1C837_1	Prunus avium (Cherry) (Cerasus avium)		1150	170	MRYHVFLSFRGQDTRKTFTDHLYTALVKAGFRTFRDDDEVERGEGIKPELQKAIKHSRTSVIVFSKNYASSRWCLDELVMILERKRISADHVVLPVFYDVDPSDLRKQKGGLAEAFARHQKTQPSNKVKEWREALAEVADLAGMVLQNQADGHESKFINKIVQVIGEKLR	33-201	108		1 hour
75	Q9SSN3_1	A0A6P6GIC1_1	Arabidopsis thaliana (Mouse-ear cress)		176	176	MSSHTATKYDVFLSFRGHDTRHNFISFLYKELVRRSIRTFKDDKELENGQRFSPELKSPIEVSRFAVVVVSENYAASSWCLDELVTIMDFEKKGSITVMPIFYGVEPNHVRWQTGVLAEQFKKHASREDPEKVLKWRQALTNFAQLSGDCSGDDDSKLVDKIANEISNKKTIYATI	1-176	83		1 hour
76	A5CBH1_1	A0A6P6GIC1_1	Vitis vinifera (Grape)		826	152	MYDVFLSFRGEDTRSTFTDHLYSALVSNGIHTFRDDEELEKGGVIAGELLNAIEESRIFIIIFSKDYANSSWCLNELEKITECMATNDQQIILPIFYHVDPSEVRKQTGTYGEAFADHEKDADQEKKEKIQKWRIALTEASNLAGYDRQKYQ	676-826	750		1 hour
77	A0A498HTP2_1	A0A6P6GIC1_1	Malus domestica (Apple) (Pyrus malus)		584	167	MRYDVFLSFRGEETRKKFTDHLYTALNNAGFLTFRDDDELERGEDIKPGLQKAIQLSRTCIVVFSKDYASSRWCLDELVVILERKRTTSDHLVLPVFYDVDPSHVRKQTGSVGKAFARSQKNQSPEKVEGWRKALAEIADLAGMVLQNQADGCNLSEDAFPTDLSNL	21-186	96		1 hour
78	A0A438FK46_1	A0A6P6GIC1_1	Vitis vinifera (Grape)		164	164	MASTSAQMASDSSPSNLGYTHDVFLSFRGEDTRYNFTDHLYNALFTKGIITFRDDQLPRGEKIAPELLNAIEKSRSSIVVFSKTYAHSRWCLDELAKIMECNRKYGQIVLPIFYHVDPSDVRKQTGSFGEAFTKYEETLKNKVQSWREALTEASNISGWDVNEG	1-164	94		1 hour
79	A0A3Q7JD07_1	A0A6P6GIC1_1	Solanum lycopersicum (Tomato) (Lycopersicon esculentum)		380	169	MYDAFLSFRGVDIRKTFVSHLYNALVQRGINVFKDDERLETGKSISDELLKAIEESKFAIVIFSESYASSKWCLNELAHIIKCRKELDLTLIPIFFDVNPSDVSHQTQSFAESFSKHEEQYKDDMEKIHRWRDAFAVSGEIKGHHLQNYQDEADCIKKVVDELMTSLHI	12-179	86		1 hour
80	A0A7N2REK3_1	A0A7N2ML65_1	Quercus lobata (Valley oak)		165	165	MADSADQETFAPFLSTSTLTYKYDVFVSFRGEDTRTNFTDHLITTLEGKKIRVYKDDKNLPRGEFIWTELMKAIETSRIAVVVFSKNYATSNWCLDELVKIMDCKRVLNQRVLPIFYNVSPSEVRDQKGNFAEALPNGPEVMVNSWKAALKDVANLSGLHLNPFR	1-165	97		1 hour
81	A0A6P9DZ18_1	V7APF0_1	Juglans regia (English walnut)		1164	170	MYEVFLSFRGADTRKNFIDHLYSALVRIGIRTFCDDNELPRGENISKELINAIHGSKISLVIFSKDYASSTWCLDELVQILHCRSTMNHIFIPIFYHVNPSDIRQQTGPFAETFARHEERFQEDMERVQRWRAAFTEAADCSGFNPQSDANGYEARFIEKIVEQVLYKLN	60-228	134		1 hour
82	O65506_1	A0A7J6F8A0_1	Arabidopsis thaliana (Mouse-ear cress)		1607	215	MEHNVFSSFSSVDVPKSFLSRIRKELRRKGFEPLIDNETERCVSIGPELRNAISVSRIVIVVLSRNYALSPWCLDELVEIMKCKEELGQRVVTIFYNLDPIDVLKQTGDFGDNFRKTRKGKTDEDIWKCTRALAELPRVYKLTSRLSIKIDDTAMNKHREECERKNKEDIDRWIKALEQVATIDGYRSRDWDDEKAMVKKIANDISSIMNNSTQS	49-262	123		1 hour
83	F4IUF0_1	A0A8S9MYK9_1	Arabidopsis thaliana (Mouse-ear cress)		313	161	MKHDVFISFRSKDTRDNFVSHLCGCLRRKRIKTFLYDELPADERYEESLKAIEVSKISVIVFSENFGDSRWCLDEVVAILKCKEKFGQIVIPVLYHVDPLDIENQTGSFGDAFAKRRDKAEQLQEWKDSFTEAINLPGWSTAYLSDEEMLVNGIAREIENK	8-167	81	yes	4 hours	yes
84	A0A251T0N2_1	A0A2U1LDW4_1	Helianthus annuus (Common sunflower)		471	164	MHDVYISFRHRDTECHIVDDIYDALHQGDVSTYKDEVTQSRNESVLLKAIERSRLYVIIFTKKFAINSWYLDEVAKIIDCMKEKRQFLLPIFLNVSRSDVRTQKGYFGDVMSEYDRHPRMEVWRNALVEATNAPGLEYSKFRSSADLVTNVVEEIKNGLSTQDN	309-471	380		1 hour
85	A0A059B480_1	A0A8B8QX75_1	Eucalyptus grandis (Flooded gum)		1241	172	MDYEVFLSFRGPDTRVGFIDFLYTSMIDMGIRAYKDDEDLPKGEEFGPKLLQAIEQSKILMPIFSNGYASSVWCLKELVKMVECQKTKGQKIMPIFYDVAPLEVQHQTGNYGEAFRSHERKRRHDEKTVQEWKDALTVVGQINGWNLQSMPNRREGEFIRKVTQKVFTELKK	54-224	129	yes	1 hour	yes	major
86	A0A445LVL9_1	A0A445LVL9_1	Glycine soja (Wild soybean)		383	383	MTNEPNNKYDVFLCLVGPDTRYTFAGNLYNALRRNRINTFFTEDNHHDELLLMNGDQISPFALRAIKESNLLIVVLSPNYASSPRNLDEFVAIVRCIKRKKQLLLPVFYKVERGEIMDAIFSGPDQQALCVFEERFGDYKERVNEWKDALLEVYGWTAMEYQNGSGYEYEFIREIVDIAKRRQRRRYDVFLSFRGRDTRHSFTGFLYKAFCREGFYVFMDDEGLEGGNQISPTIMGAIERSRLSIVVFSENYGYSTWCLDELSKIIECVKTRNQMVWPIFYNVEKSDVCNQTKSYGDAMTAQEKRFGKDSGKVHKWRSALSEIANLEGEHLRENQPCTCVGTNMNLSKGLWKRPLIYQVLAPMTATRKSQECQNARIGRLGAV	1-383	261		1 hour
87	F4JT80_1	A0A6A4QNK1_1	Arabidopsis thaliana (Mouse-ear cress)		1207	168	MFDVFVSFRGADTRHDFTSHLVKYLRGKGIDVFSDAKLRGGEYISLLFDRIEQSKMSIVVFSEDYANSWWCLEEVGKIMQRRKEFNHGVLPIFYKVSKSDVSNQTGSFEAVFQSPTKIFNGDEQKIEELKVALKTASNIRGFVYPENSSEPDFLDEIVKNTFRMLNEL	17-183	89		1 hour
88	A0A072UHU9_1	A0A371EA93_1	Medicago truncatula (Barrel medic) (Medicago tribuloides)		1677	160	MYDVFLSFRGEDNRAKFMSHLYSSLQNAGIYVFRDDDEIQRGDHISISLLRAIEQSRTCIVVLSTNYANSRWCMLELEKIMEIGRNRGLVVVPVFYEVAPSEVRHQEGQFGKSFDDLISKNSVDESTKSNWKRELFDIGGIAGNESADIKNIVEHITRLL	514-672	588		1 hour
89	V4L8P3_1	A0A087GTM3_1	Eutrema salsugineum (Saltwater cress) (Sisymbrium salsugineum)		324	125	MMPTIKRELVKAIRESRVLMVLLSKNYASSSWCLDELVEILKCRKDKEQIVMPIFYDLDPFHVRTQSGDFGSAFEKTCENQTEEVKQRWVEALKCVTTIAGEHSRNWTDDAEMVQKLCTEVSNKL	1-124	35		1 hour
90	A0A6J0KEB3_2	A0A087GT58_1	Raphanus sativus (Radish) (Raphanus raphanistrum var. sativus)		376	376	MERTNPQHQVFVSFRGRDVRSNIFSFLKEKLKDEDVNVMTDEDMDRGKKIDENLLKLIRDSKVAVVIFSENYAQSPWCLDELVEIEKQMELKNLDPLPIFFEVRASHVTLEEHNPFKDILLRLEDDEREKVRKDGKKALEDADKRFVRWRGALKSIAGHTALTYKKDSNQALFVNDIVKAVKKMLGEVRSSDDVHDRIWAQHIVPQQKVFISFGGHDGDIRPGFIYHLQAGLERSGINFYINIENMTKGYDIEKLITNVRESRIALVIFTERYLRSAWCLEELVEINKCTMYGLIVIPIFYKVDPKYVRNGELVEIYNQLLSNWGATDARIDRWKHALNSVGHRVGLVSANLGSEARFVESIIDATTRMLANTSSS	1-376	282		1 hour
91	Q9FHE8_1	A0A8S9QK35_1	Arabidopsis thaliana (Mouse-ear cress)		392	164	MPQVFICFRGADVRKHFISFLVPALREANINVFIDENEFLGSEMANLLTRIEESELALVIFSVDFTRSHRCLNELAKIKERKDQGRLIVIPIFYKVKPSAVKFLEGKFGDNFRALERNNRHMLPITQKWKEALESIPGSIGMPLAEQSERTDNDFINSMVIKIQ	15-177	87		1 hour
92	O80617_1	A0A078ISA0_1	Arabidopsis thaliana (Mouse-ear cress)		204	204	MTFFSPTQVFLNYRGEQLRRSFVSHLIDAFERNEINFFVDKYEQRGKDLKNLFLRIQESKIALAIFSTRYTESSWCLDELVKIKKLADKKKLHVIPIFYKVKVEDVRKQTGEFGDNFWTLAKVSSGDQIKKWKEALECIPNKMGLSLGDKSSEADFIKEVVKAVQCVVATIGLEEEEENHFGKKKRKDCKCELPDLKKSRTKKL	1-204	79		1 hour
93	Unused
94	Q56XU3_1	D7MKZ4_1	Arabidopsis thaliana (Mouse-ear cress)		419	419	MAVPSIYSEEIPPQHQVFINFRGEELRKSFLGFLLKAMRDAKINVFTDEIEVRGRDIQNLLSRIEESRVAIAILSKRYTESSWCLDELVKMKERIDQDELVVIPIFYRLDATNCKRLEGPFGDNFRNLERDYRSEPERIKKWKEALISIPQKIGLTSAGHRDESELVDSIVKEVKKVLIDVSRKDRNNSQNSTNIKGQSFEPLMAELDRLPTRRPQVFVNFCNDELGDNFIKHLVWALRDSGINVFKDSFKLIGSGQKQEVFMSIENSNIALAIFSKRYSESYRCLNELVKMEELAKEGKLVVIPVFYSVKTNEVRRLEGEFGIHFRNTKERFAMEPMMVESWEKSLKSSTVTGRIGLSLEAHMNEFALVGAIVKEVTRLLPNSPKKKKKKKIRYWRSF…	1-419	87		1 hour
95	A0A1P8B5C1_1	A0A654FN78_1	Arabidopsis thaliana (Mouse-ear cress)		280	280	MGITHYNKDQVFISFRGKDERNGLLTLLKQKLIDGNVNVFTDDKLTGQPLQNLFGHIRKSRIAIVIFSKNYAESGWCLDELVEIKKCFETEALKAVIPIFHRVKVSSVKKQSGKFGEKFLALQNYLLAEEVDKKKIKRINSRIKRWKKALKIVTEIAGLTHDKNSPELAFVEKVVEKIIRHLASIAAEEGRNSTLETSETPPVIQPNQIIYNVINIRLHRSKSLENFKLSYNPEEDNKSYDLKPSSPTLTRSASNLDHRDQYGPFPCKYIDLCIRRLNID	1-280	80	yes	1 hour		yes
96	A0A078FD90_1	A0A0D3A5K8_1	Brassica napus (Rape)		679	191	MQVFISFRGESLRKNLVSNLIEEFKRKKINYFIDEDETRGRPITTLFKRIRESGVALILFSNTYPESYWCLDELAEIKKQVEIGNLNAFPVFYEVAPDSVKRQTGSFGSNLLKTADLVRYQVDRGSYESILETEAWIWGWREALVYIGGILGSPHKKGGPEGPLVTDIVKAVTSLLQALNLKKSVLKDLIT	12-201	83		1 hour
97	A0A078FD90_2	A0A816RGV5_1	Brassica napus (Rape)		679	176	MPDRAFISFGDKQLEKTLVSSLKIELEAKGISVYVENETKERIKESKVAIVVFSAKYPESPQCLDELFEIKKLMDAREIDPFPIFYKMENVSNLAQSVKLIQGWFLYRLLKIEQEVRKDVNRKSVKSILDTEARIWGWRQAIRSISSKPGFSNEYSSDPLFLTAVMTKVKEMFEFK	337-511	401		1 hour
98	A0A654FRF7_1	A0A8T1YAB6_1	Arabidopsis thaliana (Mouse-ear cress)		221	221	MAIQARPLVFINHGESDQSDGFIRHVERALNDEGAIDNSKVALVIFSDRYTASELCFHEAVRIYDRRREGKLVLIPVFYRVSEDDVNMFNGRFGESFLETLTIQGFRDHPFAEHWMRNVNFICTDTGFTSADYSSNDTSLVEEIVRAIKRRLQGKKLPRRVQDEKLPSPLDMFMPKQPNAQEGFGKELLYVAIAALLCYFIIPFVFTDWMSSVSFSGSLLF	1-221	59		1 hour
99	A0A9D4DHZ7_1	A0A9D4FD63_1	Dreissena polymorpha (Zebra mussel) (Mytilus polymorpha)		598	152	MAAFILYSSKDEEFMRNFVYANLEKNLHLKVDSDRELVGFGDKNFKIGHCIMNEIIRCSKASAVIVVVLSDNFCSSDFCLQEFDVAFRVGKPIILMLKGEVDISLAPVAIRDLFNTYVRVLWRIDDYGEYELMTSWDNVCNSILELGGVLDG	448-598	528		1 hour
100	A0A9D4IET4_1	A0A9D4L3G5_1	Dreissena polymorpha (Zebra mussel) (Mytilus polymorpha)		141	141	MRTCVYANSKEHLHLKVDNDRVLVGFGDNNFKIGHCIINEVIRCTKASAAIVVVLSDNFCSSDICLQEFDVAFRVGKLIIRMLKGEVDISLAPVAIRDLFNMYVRVLWRLDDHSEYELMTSWDNFCNSILELGGVLGDKNV	1-141	68		1 hour
101	A0A7J7J6B7_1	A0A7J7J609_1	Bugula neritina (Brown bryozoan) (Sertularia neritina)		915	142	MKAFASHTNGFTVKLIELLIEIKCFNITITSSEINTLPGEVSRLATAKLIAQSGKRVIFVTPDYMKDDVTKFEFELIKLKPVSELLVVTVGISSVSQLDHLPKLLTRLIMDKKHLEWPVGVCSTSAGSHNREGFIKTFVETL	764-904	835		1 hour
102	R1EBV3_1	A0A7S2K0Z9_1	Emiliania huxleyi (Coccolithophore) (Pontosphaera huxleyi)		525	108	MVDAFISHSWSDRGPLRFRALQSWAREFEEHNGREPHIWFDKACIDQDDIQRSLLGLPIFVSGCSSFVVLAGPTYVSRLWCILELFCFMTTRGSVEDVHVLRLEDEES	392-498	474		1 hour
103	A0A094ZSC3_1	Q5C6A1_1	Schistosoma haematobium (Blood fluke)		762	151	MCGPVLLCFSPSNRIAVNRVADRLRDAGIMLNSIPFGPEVIPSVDASATGLTMCAANATNHAQWVESIEQASVMIAFLSDSFRLSPGCRWEVEHFSSFYTNVYSKPIIPVILQPKFKLTGWLNRLISQHPIDFNGKRDPEASYDALISQVK	392-541	481		1 hour
104	A0A820I9F2_1	A0A816EBX5_1	Rotaria socialis		763	130	MCSLTISYSHVNIDFCRQLYDILNAIPKLSISVDFNTGKYLWKDIVETLAQADVVVFLLSKDFFYDKSCRQELIYVTDKLKKLFIPIFIDRDFKPTGWLHKRIARLKSIQFDKTNLISTCEELLSMINEH	532-660	602		1 hour
105	R7U0X0_1	A0A2G8L6T0_1	Capitella teleta (Polychaete worm)		489	154	MKKGVFVSYSPDSGFMERKFVMETVKQLKENNLSEDIWFDKDEKNTDSPCWFSLRMEAVERCRGAVLVLSDSYFSCPVSVYEGKALAERIRYDPNSVKLFVVLYAISDEIEIPKIYYHLASHVIDLTKTEHTKKSLAEKTSVVVGSIMIELEHL	175-327	255		1 hour
106	A0A6G0L9Y6_1	A0A8T1WRZ5_1	Phytophthora fragariae		786	161	MLKIFLSYGHDRFQALAFHLKAQLQRRGHVVWLDIEKLSAGIDWEEGIAGGLSWVRDAGQDGRVLLVMTPHALRRPDGYCLNEVARAASLRLNIFPVMVAESVPPPSIAMLPFFDMRDCVPGEAEQALAKESSEWRDLMKGCLETPTFLDKAERLYTMLEL	37-196	118		1 hour
107	A0A218W0M2_1	A0A218W0M2_1	Punica granatum (Pomegranate)		1211	154	MEVLLSYANHKSSKDLTLYLGRTLAKAGIRTINYGHDGHTASVEEIHRSSIYIPVICEDYLSTPGCLTELGYLFDIWKREPDKVILPIFHGLKPSDAFKRASTIIDKSRLDPFIREAGIEPLNVVAKMSPWVVTDPCSAEIVHLIAREVASIIH	40-192	107		1 hour
108	A0AA36JA77_1	A0A813FKA4_1	Effrenium voratum		1599	164	MMYDMFLCHHKAGAGVLCRWLKGEILQQTRKRAKLFLDSDELEGLADIGDIVKSQSSTLVIVATKMVLSRPWCAVEICSGVANQVSIVILKCPDFDFYDEEGFCTLREGWSNSDLMIFAQNAIDPQVIEQSYRLLPSQPLVDFNAFAPVSEQAIAVAELLHHSS	1239-1401	1313		1 hour
109	A0A812R3R1_1	A0AA36JEN5_1	Symbiodinium natans		1420	162	MKYDAFLCHHKAGAGALCRFIKLIVHKYGRMNIFLDSDELDDLARIFEIVSSDTRCLVAVLTPELLQRMWCAGELTSARKHGIPIIPLYCDGYAFPDADSINNIQSVWTEEQQYTLTSHGISMEDIKATYRHLSARKGYALSRHASLEEQERLVLDVAMAAR	1029-1189	1101		1 hour
110	A0A1Q9E4Z8_1	A0A7S4Q4D1_1	Symbiodinium microadriaticum (Dinoflagellate) (Zooxanthella microadriatica)		2535	162	MRYDVFLCHHKGGAGALARYIKMQLTTLTGCSVFLDADCLESLDGLFDIVREQTKNFVVILTQELPKRMWCAGEVATAHKNAILTVPVKCDGFLSYTESQIDVIPQMWSADEQHALSCRGISTSDVVNSLKVLLALHGVMMPRFGRDAEKYEAIEKIALRCA	1533-1693	1605		1 hour
111	A0A812L3Z8_1	A0A7S4Q4D1_1	Symbiodinium pilosum (Dinoflagellate)		1316	161	MFGIFLCHHKGGAGSLCRLMKILIARHTSTRVFLDCDQLENLDFLFDIIRKLTKSVVVVLTPELLKRVWCAGEITTAWKNGITTVPLVCDGFRPLSDEAQKMIPTLWTPQQKQILANYGVEIEAVNTAYDWLQHELVPLKMPRFGPVASRETVVAEMLRLC	899-1058	970		1 hour
112	A0A1Q9D4D6_1	A0A812NG22_1	Symbiodinium microadriaticum (Dinoflagellate) (Zooxanthella microadriatica)		1560	161	MYGVFISHHKKAAGTLARWFKMLLAERISDKVFLDSDDVDRLETIVDITGAGTQNLLVLLTSETLKRIWCAAEIASSWGSGTNIVQVACDGCVVTHECIDAVPGAWTEEQQTTLANIGISFQSIKDAYMNLLSKPVIALDRRGAEVAEHERVVQIVLTHCK	1123-1282	1194		1 hour
113	A0A812PBU8_1	A0A9P1G5R0_1	Symbiodinium sp. CCMP2592		1364	157	MFKFFLCHHKRDAGAMARLLKMELERRLPGTRAFIDCDDLSDLTQLFSYVAQDTESFVILGTKEVFLRKWCVGEMVTARASGVRSLLLEWPDWRPPEEAFIESVDSAVPDIHELVRFGIGLADVQDTFRQLTSVKKVRLPGQLNPAHMAEMIDSVIG	1004-1159	1076		1 hour
114	A0A812J553_1	A0A812NER9_1	Symbiodinium natans		1415	156	MKFHYFLSHHKQAAGSLARLMKIELQLRGVTAFLDADDLTDLSWLFSVLSQNVEHLLIIASPAVLTRKWCVAEIVTARMKGLEATLLVLPGFFLPADTFIDEFESMSQSRVELASWGFGTQDITETMRWLRTVKKFTLESPLKLAQLTDVLNSISR	992-1146	1063		1 hour
115	A0A9P1GRZ7_1	A0A7S1RZ07_1	Cladocopium goreaui		768	175	MHCIFLTHFKKEAGTEAALMQEALTNKIQSDPQNVAHYLEHPVFLDTENLEDLAKLRDHILASRNLVVLLTPGVFERPWCLVEIVTAFKQNRNIVLVEIQKPDMKFEYPDEEFICDLCDGRLFSETDMQVFSLEQIEMVDIEVALRHVLTKIALPFSPHKASSIRDVEIKAILQR	592-765	673		1 hour
116	A0A813EZX8_1	A0A813JYL8_1	Polarella glacialis (Dinoflagellate)		516	147	MKYHYSLSHKKDHSILGRQPESLAMAIHDSQILAGFTGFFDVDDLKMITPEQLAADVRNSCAMVVVLHEETCVSSWCRFEWKEAESAGIPVLCIVDAHHVCRTTVLEQVKQCSSHLMVHQWVSYRDFYRHDASIRITDWLHEHAIQN	371-516	449		1 hour
117	A0A2R5GVY0_1	A0A2R5GBG1_1	Hondaea fermentalgiana		1125	142	MKYHVFLSHRQYDAGDACNLMAEKLRNRGLRVWIDQETEGNLAEDAMKRGIRESKFYLLFLSKTVFEGTVTMELEAALQEEKPILVVHESDPNRPGFAPFSAYIAAAPASAKHLFTEKESMPFQRRLYLAEAFYKELIERIS	982-1122	1053		1 hour
118	A0A2K3D750_1	A0A836BQR2_1	Chlamydomonas reinhardtii (Chlamydomonas smithii)		337	145	MDIFLSHFQGNAGNTVMSMKALLESASPGLRCWLDKDEDATEAGMRRGVAGSRYYLLFLTQGVLARPFVQLEAREALALGKPVILVHETDPRFGAAASFNDYVGEAPPDLKQLFSMANSIPWYREEEFRIVSIKKILQAAGRAAI	194-337	264	yes	1 hour	yes	yes	major	yes
119	A0A813GTA3_1	A0A813KN23_1	Polarella glacialis (Dinoflagellate)		541	121	MMILTARLPGVSFWLDIEQDPTEKGMRHGVQNSKDVLIYLTTGLVESKYCQMEMRWALEFEKNIILVMETDERHGKPSIDTLITSCPPDLKHIFAENVIIPWYRDPEFREISVEKIIRARS	2-121	53		1 hour
120	R1DTA4_1	A0A6V2XY19_1	Emiliania huxleyi (Coccolithophore) (Pontosphaera huxleyi)		1298	143	MHLFLSHIWSTGQDAAAVIKNQLRLLLPGVEVFLDVDDLESIAALEEYISSSRVVLLFLSRGYLRSVNCQREVRAALANNKPIVLVQEVDPEKGGGALAELRAECPAELQNGVFDNRQPIPWHRIREFQLVSLKLIAEATLLQ	1016-1157	1086		1 hour
121	R1C1L9_1	A0A6V2RJF3_1	Emiliania huxleyi (Coccolithophore) (Pontosphaera huxleyi)		923	162	MFHGFISHCWGTGQDQTHTVVRQLQLLLPGVRIWLDVDNLDDVGRLEEAVADAMNFLVFLSAGYFRSFNCRRELYAALASNRPFIPIFEADVAKGGASIEALKAECRENCVEAAPAAYPNYSGPGEMLARVFEEAAPIVWVRVNAFQLESLKAVALRMLLHS	544-704	615		1 hour
122	D0N4Z2_1	A0A8T1L0A0_1	Phytophthora nicotianae (strain INRA-310) (Phytophthora parasitica)		1179	158	MRKIMISYTHTHAQFASKVREYLETQEQLTCWMDTMDPSGIGGGAVWREEIARGIYNCSLVLSIVCDGYTKSEWCLKELALAKLLRKPVLGLIVEEDHPASMASLESLIPYKNRIPFNDFIIERRHESPRTVIFDIDDAAFARRWQVTRSLMISIMKD	816-972	892	yes	4 hours	yes
123	A0A397A9I7_1	A0A8K1CPU0_2	Aphanomyces astaci (Crayfish plague agent)		521	121	MDVMISYTHAHAPVAKGVRDYLVEHARMTCWMDTMDPSGIGGGAVWREEIARGIFHAKVVVAVVCDGYSRSEWCLKELAFARLARTPGRSKVHTIRRRLDEMFCVIYCKTLKFILVRHFAN	402-521	477		1 hour
124	A0A225WB63_1	T0Q0J8_2	Phytophthora megakarya		1497	118	MRDVMISYSHAHAPLARKIRDALERQRVTTWIDTMGPTGITGGSVWRQEIARGIQSSALVLAVLTKDYPQSQWCMKELAFAKMQNIPVVAIQCEDMEISEELQVYLWTRQVIDFRPAV	952-1068	1027		1 hour
125	A0A329R8T2_2	A0A329R8T2_2	Phytophthora cactorum		391	391	MISYTHSHLAFARKLRQSLEEANVTTWLDLMDPSGIGGGAVWREEIGRGITNASVVLCILTEDYASSEWCLKELALAKQVGTPILAVSTEGAIVDENLQVYLYTRQIIPFEPAIVGLRHDEGRIEYDYDESRYRSQFHLLLDGVRDEVEKRRFFTKQKNVASSRNLDVDGNDGEGDAGSSSRGTMLQTLGNARLSPVAGSWNAASSSSPSDLQEGQFVFLSHGDKHIPFVETLAAQLVEAGVACYSDRNVSGQDFNTRIQIAQETILRCSCFVVLVSRQTMGNELVRDQLAFAEDKSRPIFPIVLNDLNPGLDKRYSLVRSELFHFMANGMGFQASFDRLIGELRGQCGGDQHDGSYGSMTGSEADQTRNLDSIEGLEDNRLDWRSTRIRM	1-391	73		1 hour
126	A0A3F2RQV1_1	W4H5Z5_1	Phytophthora megakarya		1374	147	MRDVMISYTHSHMEFALKLRKSLEDASITVWLDLMDPSGIGGGSVWREEIARGITNAAVVLCILTEDYTQSEWCLKELALAKQVGTPILAISTEHAKISEELQVYLYTRQLVPFESAIVSLEQVNEKEIRYEYDEDAYKNQLRMLLD	620-765	695		1 hour
127	A0A6A4E1S4_1	A0A8K1FMI4_2	Phytophthora fragariae		1416	126	MVDVVLSFDPVFRAFAERVRAGIEQNFMTVYMRNQAEDTVGRNGGGASEISLEVMKNASAIVCMLSEGYAQSVLCMDELAFAKQHEVPVVPISLICPWALLIHGMGWSDARFDHVAEQWTLIFAAS	700-824	776		1 hour
128	A0A0M0JJV3_1	A0A7S1H6L2_1	Chrysochromulina tobinii		729	163	MEVVISYASGRRLWQDCDGAGPGMYYAAGILKILHERGVRCFSGLHVPPGTDWEVFMLRLNSRRAQAKVLIVVLTAALFDSKPCLKELNAAIKKGIPVLPIRFEDKLPGHKDQWARFTDEESELMIYRVQEHLSKVNSIPHPGTVLTVPDSMNTVVGLIDKHL	545-706	630		1 hour
129	A0A914B4U3_1	A0A9Q0YRN5_1	Patiria miniata (Bat star) (Asterina miniata)		857	165	MKQILISYVRAEASQYALDLKTALEDLKFSVYLDVHEIFSGSDWQDSLNYAVSNCEVFVPLVTRRYGETQWTNRELKLADILNKYIVPVSFVETWPPCCLAIQFATTQFINWRQGKQDREKIFRLMADKSCEEQVTYTWDHGDVICVSKDIGTRCLAHARKKAQE	254-417	327	yes	4 hours	yes
130	Q54HT1_1	Q54HT1_1	Dictyostelium purpureum (Slime mold)		1336	138	MNEVFISYAHKDSEFVNNLRSNFGLFSLRCWLDEYRLQAGCNWRAEITRGVVNSDVVVFVISETSINSLWCRKELKMSKKLGKVIIPIFLQSVQIDPILYGLFTFIPKTTKKTFKEMSEKEVISNVSSISNLIHSILN	820-956	892		1 hour
131	F1A3W2_1	A0A7S3YVE4_1	Dictyostelium purpureum (Slime mold)		1309	140	MNQVFISYAHKDSVFVNNLRSIFGLSSLRCWLDEYRLQAGCNWRAEITRGVENSQVIVFVVSETSVQSLWCRKELKMSKSLGKTIIPLFLQPNVYIDPSLYGLFTIIPKQTKESYQDMKEEEVLSNVKTLSRLINSLLKN	769-907	841	yes	1 hour	yes
132	K1Q5C2_1	K1Q5C2_1	Magallana gigas (Pacific oyster) (Crassostrea gigas)		426	137	MTLFYGMAMDGQKFREQGWIVWFADPKMEHRLMLNQKGEAILSCKVFVTVITDVSAKDVQCQDELALAYISNSSIFPVSLKKYRDISPSLDGGMKLMLAKINWTFFFKEELFVENMPALLAAMGKEIMEKTEDNTNI	2-137	64		Measurement not taken	Measurement not taken	Measurement not taken	Measurement not taken
133	A0A3S0ZX63_1	A0A3S0ZX63_1	Elysia chlorotica (Eastern emerald elysia) (Sea slug)		417	137	MPSYDVVIGYHDSDIKFVEKVAAKLEKADMSVWYKRKQDSQIQTTQCIMGCKIYLPIMSELSAVDKAIQDELALAYISNSAIYPLAQTRFRHLAPKLNGGAKLMLAKINWCFVFNMEEFESKLDSLTECMKRDLQNA	3-138	72		1 hour
134	A0AA35WYB3_1	A0A2B4S472_1	Geodia barretti (Barrett's horny sponge)		239	141	MQFRFFLSHKSRDKPLMRTFEEGLSFLGYSTWIDAANMPLGASLTAALKTSIDNCDCLIAWLNAEYLASEYCKAELLYAKSLGKIIIPFGVYSEIKELLVGDFEFVQHLFVVNPVSMSFFEMLRRIDETLFHFEKMAILLC	100-239	173		1 hour
135	A0A8B6G0J9_1	A0A8B6G0J9_1	Mytilus galloprovincialis (Mediterranean mussel)		135	135	MANPLFRRSKEEALEYGAYVAYCDGDYKWVNLEERLTYKLLLSDRGDVLAGKHRLFALNNSIPKCKKIILVISKEFVNNDLAYYEATVGIEHVMGLQSRIIVINLENITKTAMYTLDDVIGHQRSHSKNRHIKCK	1-135	85		1 hour
136	A0A818LFL5_1	R7TDS1_2	Rotaria sp. Silwood1		2825	147	MDVFISYCWKNSHDAVSKGTKPTETSIGWGDPRVLRDRLEKCGLNVWMDITHLGKIGVLHDIVHGLKNTKVVIACVSDEYTQSEVCRNEFLFAKSTLRLPIILAIFGTGDKWRTTEVGMCSLTCSQVNFQFDNPNAFDDIYNYIQSN	1965-2110	2052		1 hour
137	A0A7I8VYT1_1	B3S268_2	Dimorphilus gyrociliatus		2178	146	MSCFISYCWSNSEEAVEKGTKRKEGAIGKVDPRRIKKLLEGEGISCWMDIEQVGQTGLIQDITEGLKSAKVVIACVSDEYVTSKNCQMEFRFAAMTLRLPIIIAVVGTGLNWMRSEIGMLSMDYQKVDLQYCEDNDNEILKFVKEH	1746-1890	1833		1 hour
138	A0A813RJV5_1	A0A813RJV5_1	Rotaria sordida		1273	147	MFDIYIASGENDEYWVNKMVIPAFEKMNLTFTKRQSYRDNDQSDSLNDLHVCKQSSVLYYLINGSERLSHLATELAFLIGERKHKIIVYLQSTIDENTEHILSPCERRDIQRSRKYLEDLARKEKITLFHSRHESLQGYYDKRLETM	473-618	545		1 hour
139	A0A8J9VAE2_1	A0A2G8L436_1	Branchiostoma lanceolatum (Common lancelet) (Amphioxus lanceolatum)		525	137	MQDVMISYSHQDMDFMRKMRGSLEAAGISVWVDEQGLGAGVDFLNKIGHAIVEAKVFLSLLSPISVTSKYCKDELALAYISNKPIFPVAMATRDSLRKDMDFGMQLTLAPMEWVDFSDRGSFDISFTALTQKIKAAT	111-246	183	yes	4 hours	yes
140	A0A814A0W1_2	A0A815KU92_1	Rotaria sordida		692	130	MHVYLIYDPEDHLVANEISNFLKDKKFRVFTHNSRYGKNKHEFLALNGPTMARTKDVIFLLTGKSCRSTFTFHELTLAEWFEKPIVTVYIENVWTNMRPSIRALLADYPSVDFIHQSLHESLTILHAYLR	283-411	355		1 hour
141	A0A1S3KEU0_2	A0A1S3KEU0_2	Lingula unguis		815	130	MPNTVYLVYDPADVRLAQNLKQDLLKKNMQVIHHQKLGQSKEEFLQLNGPHLAQATYALIIMTDAATNSPFVFHEVLFADWLGKKLVVSMFRNTWFSLRPALRAVLGEVPAVDFETKMYPESMDVLEHHM	488-616	561		1 hour
142	W6VBV7_1	A0A0R3WNR6_1	Echinococcus granulosus (Hydatid tapeworm)		693	132	MRGHVMISYNNMAQNLVSRLKEALSLRGWNVWIFTEHCQHGSFLEQMAEAVFDSAALILCLSSFYNNSCHCIKEVISAYEYRIPLLPVVVESDYVPINFLRFLLTGVQPIQLYNDYQVDDAADKLTEQLRCY	349-479	421		1 hour
143	A0A814A0W1_1	A0A814A0W1_1	Rotaria sordida		692	156	MPPIYLSYSNQTGFIERYFVVKLYQQLVENGLGEGVIWFDHHQGIHPDKSATWFADRLEAIDLSLGSLLILSNACQHQRLMTIESKAILDRKILSGTTTVYGLFVIFLDECHDFTYLRSRADFFHAFNKTETMLEVDERISMILKQLLIKLLPYKQ	17-171	99		1 hour
144	A0A814VN55_1	A0A8S2IKR5_1	Adineta steineri		666	137	MKPLIMISYAHGDNNVCSQLYDELNKYNRQFDIWIDWKNSKTGYLWGKIADGIADATIILCLLSNKYYESKSCQQEFVYAHDHLKKPIIPIFILNDKPPGWLAIHTCIMKYVRFRNVNQLEQEKLKDLVEMIEENLF	366-501	440	yes	4 hours	yes
145	H2ZXV5_1	A0A821G592_1	Latimeria chalumnae (Coelacanth)		296	139	MGHIMLSYQWDIQHVVQKICDRLIADGLPVWMDVQGGVSGNINDAMAAGVEGAVAVCPFLTPAYQQSRNCKKELNYADSRQIAIIPIMIEKDWKASEWLGLITAGLLWIDFRHAERDQETFNKCVQSLEDEIIFNIGNL	3-140	74	yes	1 hour				yes
146	A0A6P8EVF3_1	A0A821G592_1	Clupea harengus (Atlantic herring)		236	136	MHIMLSYQWDDQTLVKKVYDRLMENGFQVWMDIEGGVSGNINDCMAAGVEEAAVVCPFMTPAYQASRSCKKELNYADVRQKLIVPIMVTKNWEASEWLGLLTAGQLWVDFRNVDKSDEHFEKCVKSLEEEILFVAG	4-138	74	yes	4 hours	yes
147	A0A814HMA7_1	A0A814HMA7_1	Didymodactylos carnosus		1588	132	MKHVMLSYNWNSQTIVSKIYQILKDENIPIWFDIQGDMKHNIYESMADGIENAAVVCCFMTPDYQKSENCKLELQYAEKRGKRIIPCMLGDKAWKPSSWLGLITGGEQYISFRDDSAENIRLKARQLIDQIK	36-166	107		1 hour
148	A0A8B8CMD6_1	A0A8B6G7V8_1	Crassostrea virginica (Eastern oyster)		376	99	MMSGSTLEAMSAAVENCSVFLMCYSEGYSQSESCQSEAEYAKKLQKIIIPCKLERGYDAKGWLGFLIGSKLFFDFSGKYPFEKKMEDLLREINIHLNRN	1-98	36		1 hour
149	A0A2K3E7X5_1	A0A0B7AZE4_1	Chlamydomonas reinhardtii (Chlamydomonas smithii)		690	127	MQHVMLSYEWGCQQSVMLIKSELQKAGYQTWMDIDKMSGSTLEAMAKAVEDSAAVLVCVSKRYKESQACRTEAEYAFQQRKKIVPVLMEADYKPTGWLGALMGTRLYFNMSDPRHIASKMGGLIKEL	461-586	531		1 hour
150	A0A8J9W3M3_1	A0A0B7AZE4_1	Branchiostoma lanceolatum (Common lancelet) (Amphioxus lanceolatum)		652	127	MPHIMISYQWDHQKTLIKVKDRLQSLGYRVWMDLEQMGGSTLQAMAEAVENSAVVLICMSQKYKESPNCRTEAEYTFQLRKQIVPLMMEAKYKPDGWLGAILGAKLYFDFSAQHKFEDSIGKLTKEL	419-544	489		1 hour
151	W5N735_1	A0A0B7AZE4_1	Lepisosteus oculatus (Spotted gar)		477	130	MSDHFLLPYQEGRLTIPVWENMFNNSGLRLWMDVEQMAGSTLQAMAEAVEQAYAVLICISSKYKESPSCRTEAEYTFQLRKQIVPLMMEKNYRPDGWLGALLGAKLWIDFSNDSNFEESISQLIKEIETY	247-375	317		1 hour
152	A0A6F9DHT8_1	A0A0B7AZE4_1	Phallusia mammillata		498	133	MAGHIMISYQWDVQDTILELRTQLEENGHKVWLDVDRMEGSILSAMAEAVENASVVVVAMTERYKNSDPCRTESEYAYKLSKPIVPLLLEPKYKPNGWLGALLGMQLYVDISHEDWMEKKFPNVLQKINAKIG	257-388	328		1 hour
153	A0A8W8J0Z4_1	K1QUY0_1	Magallana gigas (Pacific oyster) (Crassostrea gigas)		639	130	MGHVMISYSREQRPLLLRIKQAITEAGFIVWMDIEQMRENVYDRMAEAIQDASVVLISMSYSYQRSEYCRREAAYASSLKRARIPLLVDQGYTAEGWLALMTAGDYHYDFVRKPFETKIVELIKELERRC	369-497	439	yes	1 hour	yes
154	A0A818TDB5_1	A0A818TDB5_1	Rotaria socialis		566	119	MKHIMISYNQATSLAVCQKIYDYLKARNYNVWFDQVDLHGSIINGMGEAVDNSYVILLCINTGYEKSAFCSMEAKYAIEKRIPVIPCMMEENFRPKGGLDKFDESMEKLISEIKFFARP	150-267	221		1 hour
155	A0A8J9ZIK6_1	A0A662YNL6_1	Branchiostoma lanceolatum (Common lancelet) (Amphioxus lanceolatum)		688	136	MTYHIMISYSWAQQDVIIKVKEHLDKVGYRVWLDKDEMGGTMLESMARGVRSSAIVIVAFSEEYVISENCKREANFARDQRREIVPLKMSTYYPDNWLGMLISGKYYVDFSSPGPLSDKLKELEFQIEDRLKKLAR	554-688	625		1 hour
control	V9M398_1	A0A6A4QNK1_1	Vitis rotundifolia (Muscadine grape)	RUN1	1331	165	MDVFLSFRGEDTRFNFTDHLYSALGRRGIRTFRDDKLRRGEAIAPELLKAIEESRSSVIVFSENYARSRWCLDELVKIMECHKDKKDPGHAVFPIFYHVDPSHVRKQEGSFGEAFAGYGENLKDKIPRWRTALTEAANLSGWPLQDGYESNQIKEITDSIFRRLK	28-191	100		1 hour
control	A0A290U7C4_1	M1C837_1	Nicotiana benthamiana	ROQ1	1306	173	MYDVFLSFRGEDTRKTFVGHLFNALIEKGIHTFMDDKELKRGKSISSELMKAIGESRFAVVVFSKNYASSTWCLEELVKILEIHEKFELIVVPVFYDVDPSTVRKQNGEYAVCFTKFEANLVDDRDKVLRWREALTKVANISGHDLRNTYNGDESKCIQQILKDIFDKFCFSI	12-183	86	yes	1 hour		yes
control	Q9XGM3_1	A0A1J3FRT6_1	Arabidopsis thaliana (Mouse-ear cress)	RPS4	1217	163	MHQVFINFRGADLRRRFVSHLVTALKLNNINVFIDDYEDRGQPLDVLLKRIEESKIVLAIFSGNYTESVWCVRELEKIKDCTDEGTLVAIPIFYKLEPSTVRDLKGKFGDRFRSMAKGDERKKKWKEAFNLIPNIMGIIIDKKSVESEKVNEIVKAVKTALTG	16-177			1 hour
control	F4HT77_1	A0A1J3FRT6_1	Arabidopsis thaliana (Mouse-ear cress)	RBA1	363	171	MPKVFLSFRGEEIRHGFISHLADALERYGIMFIIDKDEQRGNDLTSLLLRIKESKVALVIFSSRFAESRFCMDEIVKMKECVDERKLLVIPIFYKVRARDVSGRTGDFGKKFWALAQKSRGCQIKEWMEALECISNKMGLSLGDGRSEADFIKEIVKEVERVLATFTSEDT	14-183	86	yes	1 hour		yes
control	F4HT77_1_long	A0A1J3FRT6_1	Arabidopsis thaliana (Mouse-ear cress)	RBA1; longer TIR version	363	184	MMTSVSPRYRNVPVPKVFLSFRGEEIRHGFISHLADALERYGIMFIIDKDEQRGNDLTSLLLRIKESKVALVIFSSRFAESRFCMDEIVKMKECVDERKLLVIPIFYKVRARDVSGRTGDFGKKFWALAQKSRGCQIKEWMEALECISNKMGLSLGDGRSEADFIKEIVKEVERVLATFTSEDT	1-183	86	yes	1 hour		yes
control	F4J339_1	A0A8T1Z9A6_1	Arabidopsis thaliana (Mouse-ear cress)	RPP1	1194	167	MDVFPSFHGADVRRTFLSHIMESFRRKGIDTFIDNNIERSKSIGPELKEAIKGSKIAIVLLSRKYASSSWCLDELAEIMKCRQMVGQIVMTIFYEVDPTDIKKQTGEFGKAFTKTCRGKPKEQVERWRKALEDVATIAGYHSHSWRNEADMIEKISTDVSNMLNSFT	99-264	171		1 hour
control	F4J339_1_long	A0A8T1Z9A6_1	Arabidopsis thaliana (Mouse-ear cress)	RPP1; longer TIR version	1194	265	MMGSVMSLGCSKRKATNQDVDSESRKRRKICSTNDAENCRFIQDESSWKHPWSLCANRVISVAAVALTNFRFQQDNQESNSSSLSLPSPATSVSRNWKHDVFPSFHGADVRRTFLSHIMESFRRKGIDTFIDNNIERSKSIGPELKEAIKGSKIAIVLLSRKYASSSWCLDELAEIMKCRQMVGQIVMTIFYEVDPTDIKKQTGEFGKAFTKTCRGKPKEQVERWRKALEDVATIAGYHSHSWRNEADMIEKISTDVSNMLNSFT	1-264	171		1 hour
control	Q40253_1	A0A8B8QX75_1	Linum usitatissimum (Flax) (Linum humile)	L6	1294	170	MEYEVFLSFRGPDTREQFTDFLYQSLRRYKIHTFRDDDELLKGKEIGPNLLRAIDQSKIYVPIISSGYADSKWCLMELAEIVRRQEEDPRRIILPIFYMVDPSDVRHQTGCYKKAFRKHANKFDGQTIQNWKDALKKVGDLKGWHIGKNDKQGAIADKVSADIWSHISKE	60-228	135	yes	1 hour	yes	major	yes	yes	yes
control	Q40253_1_long	A0A8B8QX75_1	Linum usitatissimum (Flax) (Linum humile)	L6; longer TIR version	1294	229	MMSYLREVATAVALLLPFILLNKFWRPNSKDSIVNDDDDSTSEVDAISDSTNPSGSFPSVEYEVFLSFRGPDTREQFTDFLYQSLRRYKIHTFRDDDELLKGKEIGPNLLRAIDQSKIYVPIISSGYADSKWCLMELAEIVRRQEEDPRRIILPIFYMVDPSDVRHQTGCYKKAFRKHANKFDGQTIQNWKDALKKVGDLKGWHIGKNDKQGAIADKVSADIWSHISKE	1-228	135	yes	1 hour	yes	major	yes
control	Q6SZW1_1_long	T1J6E6_2	Homo sapiens (Human)	SARM1 human; longer TIR version	724	163	MDVFISYRRNSGSQLASLLKVHLQLHGFSVFIDVEKLEAGKFEDKLIQSVMGARNFVLVLSPGALDKCMQDHDCKDWVHKEIVTALSCGKNIVPIIDGFEWPEPQVLPEDMQAVLTFNGIKWSHEYQEATIEKIIRFLQGRSSRDSSAGSDTSLEGAAPMGPT	563-724		yes	1 hour	major	yes	yes
control	Q6IDD9_1_long	T1J6E6_2	Drosophila melanogaster (Fruit fly)	SARM1 drosophila; longer TIR version	1360	158	MKTLDVFVSYRRSNGSQLASLLKVHLQLRGFSVFIDVERLEAGKFDNGLLNSIRQAKNFVLVLTPDALHRCINDEDCKDWVHREIVAALNSNCNIIPIIDQQFDWPEVERLPEDMRSVAHFNGVNWIHDYQDACIDKLERFLRGEKNIDRIAAMVPGT	837-993		yes	1 hour	major	yes	yes	yes	yes
control	I1GTC2_1	A0A6A3CWS2_1	Brachypodium distachyon (Purple false brome) (Trachynia distachya)	BdTIR; shorter TIR version	224	172	MEVFINHRGVDTKRTVARLLYDRLAQAGLRGFLDNMSMRPGDRLEERIGSAIRECTVAVAIFSPSYCDSEYCLRELAMLVESRKAIIPIFYDIKPSDLLLPQAVADSEVYLPRDLERFKFALREAKHTVGITYDSATGDMAELVSAAADAVMYNMEKMETVQRRETMILSRL	54-224		yes	1 hour	yes	major	yes	yes
