## Supplementary table S7 for "Conserved catalytic activity of animal TIR domains functions in TLR4 signaling"

### Sheet: S7
Accession ID	Source	Taxonomy	TIR domain start position	TIR domain stop position
3ozi	PDB	Plants	34	203
4c6r	PDB	Plants	15	176
5ku7	PDB	Plants	22	192
5tec	PDB	Plants	10	175
6lhy	PDB	Bacteria	3	192
6o0w	PDB	Plants	23	191
7jlx	PDB	Plants	11	176
7qqk	PDB	Bacteria	1	153
7un8	PDB	Bacteria	2	145
7uwg	PDB	Bacteria	133	267
7uxr	PDB	Bacteria	155	293
7vu8	PDB	Plants	59	228
8d0j	PDB	Animals	561	700
A0A1H7VGH3	Uniprot	Bacteria	10	120
F4HT77	Uniprot	Plants	12	175
F4J339	Uniprot	Plants	96	260
I1GTC2	Uniprot	Plants	51	178
Q877R9	Uniprot	Bacteria	165	237
2717044657	IMG	Bacteria	35	190
2600496628	IMG	Bacteria	1	123
