## Supplementary table S8 for "Conserved catalytic activity of animal TIR domains functions in TLR4 signaling"

### Sheet: qPCR
qPCR Primer	Sequence 5’–3’
hsGAPDH_RT_F	ACATCGCTCAGACACCATG
hsGAPDH_RT_R	TGTAGTTGAGGTCAATGAAGGG
hsIL6_RT_F	CCACTCACCTCTTCAGAACG
hsIL6_RT_R	CATCTTTGGAAGGTTCAGGTTG
hsTNF_RT_F	ACTTTGGAGTGATCGGCC
hsTNF_RT_R	GCTTGAGGGTTTGCTACAAC

### Sheet: PCR
Primer	Sequence 5’–3’
MiSeq_CR_TLR4_F	ACACTCTTTCCCTACACGACGCTCTTCCGATCTAGCCGAAAGGTGATTGTTGTGG
MiSeq_CR_TLR4_R	TGACTGGAGTTCAGACGTGTGCTCTTCCGATCTAGCACGACTGCTCAGAAACTGC
MiSeq_OK_TLR4_F	ACACTCTTTCCCTACACGACGCTCTTCCGATCTCCATTGCTGCCAACATCAT
MiSeq_OK_TLR4_R	TGACTGGAGTTCAGACGTGTGCTCTTCCGATCTCT GTCCTCCCACTCCAGGTA
Sanger_TLR4_F	TGTTATCTACTCAAGCCAGGATGAGGACTG
Sanger_TLR4_R	CTGGATTCCATGATTTACCATCCAGCAGGG
TLR4_FL_UP	CTTCCTACCCTCGTAAAGGTCTAGAGCTAGCGCCGCCACCATGATGTCTGCCTCGCGC
TLR4_FL_DWN	CCAGCACACTGGATCAGTTATCTATGCGGCCGCCTAAGCGTAATCTGGAACGTCGTATGG
CD16_TLR4_TOP	CACTTCCTACCCTCGTAAAGGTCTAGAGCTAGCGCCGCCACCATGTGGCAGCTGCT
CD16_TLR4_DWN	CCAGCACACTGGATCAGTTATCTATGCGGCCGCTTAAGCATAGTCGGGAACATCATATGG
TLR4_E750Q_UP	AGAGCCGCTGGTGTATCTTTCAGTATGAGATTGCTCAGACCT
TLR4_E750Q_DWN	AGGTCTGAGCAATCTCATACTGAAAGATACACCAGCGGCTCT
FLAG-MyD88_F1	TACAAGGACGACGACGACAAGGGTGGC
FLAG-MyD88_R1	GGGGTCTCTCCATGGGAGACAGGATGC
FLAG-MyD88_F2	CTTCCCACTTGTCCCCTCCTCGCCATC
FLAG-MyD88_R2	ACCCTTGTCGTCGTCGTCCTTGTAGTC
